# Developmental and age-related synapse elimination is mediated by glial Croquemort

**DOI:** 10.1101/2024.06.24.600214

**Authors:** Taylor R Jay, Yunsik Kang, Victor Ouellet-Massicotte, Mariel Kristine B Micael, Victoria L Kacouros-Perkins, Jiakun Chen, Amy Sheehan, Marc R Freeman

## Abstract

Neurons and glia work together to dynamically regulate neural circuit assembly and maintenance. In this study, we show *Drosophila* exhibit large-scale synapse formation and elimination as part of normal CNS circuit maturation, and that glia use conserved molecules to regulate these processes. Using a high throughput ELISA-based *in vivo* screening assay, we identify new glial genes that regulate synapse numbers in *Drosophila in vivo*, including the scavenger receptor ortholog Croquemort (Crq). Crq acts as an essential regulator of glial-dependent synapse elimination during development, with glial Crq loss leading to excess CNS synapses and progressive seizure susceptibility in adults. Loss of Crq in glia also prevents age-related synaptic, but not neuronal loss, in the adult brain. This work provides new insights into the cellular and molecular mechanisms that underlie synapse development and maintenance across the lifespan, and identifies glial Crq as a key regulator of these processes.
