## Supplemental Table 2 for "Developmental and age-related synapse elimination is mediated by glial Croquemort"

### Sheet: Sheet1
		Optical Density (OD) Values Normalized to Controls
Stock #	Gene Targeted	Replicate Values			Mean	P value (one-sample t-test)
14579	CG11211	0.978602	0.860913	0.830956	0.8902	0.135
101660	CG30037	1.1594	1.09556	0.82667	1.027	0.8145
27113	kug	1.3356	1.45449	1.44892	1.413	0.0087
46687	PlexB	1.1487	0.887608		1.018	0.912
105847	Tsp42Ed	1.01827	1.10548	1.15033	1.091	0.1426
101009	CG14861	0.953368	0.936909	0.708321	0.8662	0.2327
102414	CG9328	1.06255	1.12082	1.13967	1.108	0.0435
101682	Ir75c	1.20362	1.16603	0.950922	1.107	0.3075
1678	CCHa1-R	0.842041	0.96051	0.878493	0.8937	0.0936
105132	Piezo	0.700787	0.837068	0.953362	0.8304	0.1458
51438	GluRIIC	0.674141	0.734679	0.914051	0.7743	0.0885
13947	CG30046	0.762369	1.23066	1.47108	1.155	0.5347
100495	CG9926	1.10039	1.17126	1.16142	1.144	0.0228
28347	Kul	1.24086	1.2608	1.1711	1.224	0.0144
110698	Pmp70	0.726375	0.713681	0.641749	0.6939	0.0073
7934	Tsp42Ee	1.00273	1.09945	1.11421	1.072	0.1752
1791	CG15556	1.17281	0.957025	0.852789	0.9942	0.9566
106360	CG9427	0.973436	1.07798	0.978578	1.01	0.7966
8433	Ir76b	1.24121	1.28298	1.10964	1.211	0.056
8382	PlexB	1.36926	1.31966	1.09369	1.261	0.0914
1658	CCHa2-R	1.09171	1.21308	1.57519	1.293	0.1808
13011	CG30059	0.620551	0.73183	0.737845	0.6967	0.0154
11563	CG9981	1.05118	1.36811	1.30906	1.243	0.13
8124	Prip	1.08413	1.04475	1.08592	1.072	0.0335
107538	Tsp42El	1.1043	1.10669	0.841561	1.018	0.8606
106107	CG1632	1.13094	0.96534	1.26765	1.121	0.2996
108075	CG9784	1.12442	1.22544	1.4247	1.258	0.0996
101238	Ir84a	1.07338	1.19287	1.28931	1.185	0.0974
106776	Pli	1.20392	1.17636	1.15615	1.179	0.0059
109705	Tehao	1.3384	1.2472	0.9304	1.172	0.2987
105448	CG30062	0.61604	0.79198	0.862657	0.7569	0.0802
108476	Cht12	1.07069	1.06552	1.03448	1.057	0.0373
37275	l(3)72Dr	0.717009	0.910557	0.947947	0.8585	0.1867
105617	Prx3	1.14678	0.97494	0.923031	1.015	0.8459
37473	Tsp42En	0.851913	0.928962	0.899454	0.8934	0.0416
106455	Chd64	1.00318	0.990446	1.25318	1.082	0.4376
100837	Ir93a	0.777778	0.949686	1.04612	0.9245	0.4377
32482	Ten-a	1.2184	1.18	0.8608	1.086	0.5255
45636	Lam	0.873692	0.961136	1.09118	0.9753	0.7339
33913	CG30203	0.671679	0.740852	0.749875	0.7208	0.0077
109467	Cht5	0.69685	1.16339	1.20472	1.022	0.9064
45739	Tsp5D	0.950997	1.14535	1.16279	1.086	0.3311
103199	CG17684	0.683626	0.873302	1.12077	0.8926	0.4853
102759	chic	0.944268	0.843949	1.12739	0.9719	0.7669
15009	Kank	0.907757	1.07757	1.02096	1.002	0.9703
108431	CG10104	0.436278	0.863115	1.42144	0.9069	0.7752
44241	Tep3	1.10559	1.17267	1.03478	1.104	0.1199
36270	Lar	1.28368	1.28368	1.27759	1.282	<0.0001
104445	Cht7	1.03966	0.97931	0.982759	1.001	0.9792
7309	Lamp1	0.695015	0.961144	0.954545	0.8702	0.2768
37437	Ptp61F	1.04249	1.01221	0.924588	0.9931	0.8632
104430	Tsp66E	1.07564	1.01831	0.822452	0.9721	0.751
104337	CG17754	1.02076	1.04319	0.786545	0.9502	0.6054
7777	chico	0.906051	1.05573	1.19268	1.051	0.5974
16523	Ppn	1.23331	1.19657	1.09002	1.173	0.0563
102660	CG10140	0.950101	1.21308	1.25961	1.141	0.2811
106712	Cht8	1.4252	1.19291	1.11811	1.245	0.1174
23119	LanB1	1.16445	1.20266	1.16944	1.179	0.0045
7985	Qsox1	1.19511	1.06086	0.874702	1.044	0.6853
2857	TyrR	0.925159	1.11146	0.898885	0.9785	0.7785
100868	CG1801	0.941467	1.0037	1.16671	1.037	0.6345
25020	Prx6005	1.17269	0.825475	0.83466	0.9443	0.6739
108196	CG10226	0.946055	1.19488	1.25759	1.133	0.2974
100078	Tl	1.1704	1.2928	0.8536	1.106	0.5044
100188	CG31077	1.09895	1.2662	1.4	1.255	0.0995
21549	cib	1.22244	1.15945	1.14961	1.177	0.0162
42560	LanB2	0.947947	1.01613	1.06012	1.008	0.8279
27623	qua	1.19332	1.04654	0.889021	1.043	0.6732
110525	TyrRII	0.771585	0.787978	0.724044	0.7612	0.0064
5554	CG1824	0.956286	1.00519	1.14596	1.036	0.5931
100749	Cirl	0.663544	0.862607	0.956284	0.8275	0.1837
110390	kug	1.10901	1.21174	1.14256	1.154	0.0363
110657	Psa	1.19106	0.913656	0.981629	1.029	0.7631
28706	CG10298	1.10502	1.26255	1.08567	1.151	0.1144
102005	Tmhs	1.4584	1.3192	1.1656	1.314	0.0653
28303	Clic	1.32087	1.32283	1.37795	1.341	0.003
42594	laza	0.728006	0.895161	0.93695	0.8534	0.1484
6872	CG2003	0.898493	0.803655	0.985922	0.896	0.1869
24526	ckn	1.26697	1.18552	1.08371	1.179	0.0778
107036	kuz	1.23303	1.15158	1.04072	1.142	0.126
3609	CG10339	1.03102	1.22117	1.29198	1.181	0.1453
28071	tna	1.1752	1.3096	1.0336	1.173	0.1624
3243	Spn55B	1.22275	1.22072	1.16588	1.203	0.0083
103022	CG31659	1.1324	1.28502	1.30383	1.24	0.0474
104536	Col4a1	1.22244	1.27756	1.27165	1.257	0.0046
7937	lbm	0.780792	0.521261	0.884164	0.7287	0.1285
103614	Uch	0.83871	1.07661	0.925403	0.9469	0.5248
106083	CG2887	0.851074	0.950358	0.645098	0.8155	0.1766
105870	clumsy	0.769108	0.97293	1.09076	0.9443	0.6132
100105	l(2)03659	0.964361	1.1153	1.09015	1.057	0.3492
43461	Pvr	1.24434	1.1286	0.858543	1.077	0.5692
35252	Src64B	1.09567	1.10912	1.2145	1.14	0.0653
107258	Gli	1.12869	1.14642	1.14051	1.139	0.0014
34989	LManI	0.770445	0.967001	1.06313	0.9335	0.521
105581	GluRIIB	1.06763	1.13854	1.09521	1.1	0.0397
103037	CG11425	1.09521	1.17006	0.955351	1.074	0.363
106875	H15	1.06297	1.03275	0.809404	0.9684	0.7307
24106	HtrA2	1.17203	1.20749	1.02429	1.135	0.1385
110181	lace	1.09756	1.099	1.2066	1.134	0.0652
16851	Liprin-beta	0.875179	0.819225	1.06026	0.9182	0.3782
49352	LManII	1.17006	1.03611	1.0696	1.092	0.1498
100376	Nlg3	0.942611	1.02726	1.04304	1.004	0.9029
104300	LManV	1.13854	1.05187	0.97111	1.054	0.3813
15590	LManVI	0.733142	1.02152	1.05739	0.9374	0.6037
106207	MFS15	0.856528	0.873745	0.945481	0.8919	0.058
30519	mid	1.21142	1.27052	1.27249	1.251	0.0063
39025	miple2	0.880918	0.931133	0.883788	0.8986	0.0248
30566	NFAT	1.24097	1.15233	1.17991	1.191	0.0183
105405	Npc1a	0.916786	0.938307	1.066	0.9737	0.6291
100431	Oatp33Eb	0.905308	1.01004	0.997131	0.9708	0.4696
108054	Npc1b	1.06369	0.890348	0.791858	0.9153	0.3981
31095	Npc2d	0.991392	0.982783	1.11478	1.03	0.5587
12915	Npc2f	0.957321	0.998687	0.831254	0.9291	0.2944
107991	Nrg	1.00066	0.921865	0.876559	0.933	0.206
36326	Nrx-1	1.22718	0.980959	0.949442	1.053	0.6104
104531	nSyb	0.92396	0.987088	0.942611	0.9512	0.1211
5319	NUCB1	1.00861	0.936872	1.03013	0.9919	0.8002
2861	Oamb	0.838886	0.924288	1.13144	0.9649	0.725
100348	Oatp58Db	0.793459	0.956996	1.01333	0.9213	0.3548
101082	Picot	1.20576	1.1139	1.01653	1.112	0.1767
108332	ocm	0.795276	0.995154	0.746214	0.8455	0.1796
104524	Octbeta2R	0.827983	0.964264	0.969715	0.9207	0.2291
110361	ome	0.890961	0.938307	1.04448	0.9579	0.4517
41479	p130CAS	1.02619	1.14406	1.23106	1.134	0.153
100391	pes	1.35456	1.11574	1.23331	1.235	0.0766
42895	PH4alphaNE1	1.35273	1.1139	1.20759	1.225	0.0837
101152	PH4alphaSG1	1.1286	1.07165	0.823637	1.008	0.94
107425	PH4alphaSG2	1.27924	1.17269	0.867728	1.107	0.4786
21951	qkr54B	1.28475	1.19473	0.98714	1.156	0.2196
33320	Rtnl2	1.18587	1.10836	1.24598	1.18	0.0456
26333	qkr58E-1	0.889764	0.902483	1.07147	0.9546	0.5191
106944	qkr58E-2	1.19473	1.17085	0.895285	1.087	0.461
104432	RanBP3	1.12734	1.18745	1.10994	1.142	0.0264
6459	rasp	0.866333	1.13841	1.24282	1.083	0.5387
6226	rdgB	1.03876	1.20643	1.30293	1.183	0.1415
28259	rdog	1.00712	1.06881	1.12892	1.068	0.1916
33919	Rtnl1	1.01661	1.01345	1.1479	1.059	0.3125
42457	sax	0.956996	1.10781	1.12235	1.062	0.3593
108030	Sema2b	1.12387	1.05553	1.12387	1.101	0.0472
105422	scf	1.04508	0.984972	0.755602	0.9286	0.503
8305	Scgdelta	1.02136	1.19694	1.09728	1.105	0.1744
107024	scramb1	1.20643	1.12892	1.06723	1.134	0.0795
104647	scramb2	1.05616	0.989718	0.988136	1.011	0.6632
107320	Sdc	1.00094	1.01216	1.02058	1.011	0.1873
15810	Sema2a	1.17321	1.1748	0.992882	1.114	0.2005
23673	Sh	1.03401	0.9913	1.0087	1.011	0.4571
48211	Socs16D	0.973555	1.08521	1.35847	1.139	0.3479
106878	shps	0.800727	1.07329	1.09691	0.9903	0.9281
24597	SK	1.16051	1.1914	1.16414	1.172	0.0032
109892	SKIP	0.953362	1.05875	0.933374	0.9818	0.6863
101136	Snmp2	0.87341	0.887947	0.857056	0.8728	0.0049
27919	Snoo	0.911569	1.02059	1.00242	0.9782	0.5842
30032	snu	0.946093	0.998789	0.96063	0.9685	0.1829
51821	Socs36E	1.12103	1.07546	1.3289	1.175	0.1539
33489	Socs44A	0.991185	1.07933	1.35847	1.143	0.3256
109949	sotv	0.888345	1.07933	1.27914	1.082	0.5417
107146	Sox14	0.850514	0.947008	0.94068	0.9127	0.1074
3335	SP1029	0.850147	1.2145	1.25563	1.107	0.4945
42805	Oatp33Eb	0.914789	1.15867	1.10578	1.06	0.5046
26332	qkr58E-1	1.21714	1.10357	1.25357	1.191	0.0514
102038	PH4alphaNE1	0.917728	0.929481	0.917728	0.9216	0.0025
13174	PH4alphaSG2	0.958864	1.05877	0.932419	0.9833	0.7074
6455	Picot	0.977143	0.57	1.10357	0.8836	0.5447
108005	Ppn	0.822857	0.743571	1.11429	0.8936	0.4447
105738	Prx6005	1.26643	0.861429	1.15286	1.094	0.519
109995	Pzl	1.02421	1.19222	1.08116	1.099	0.1821
100702	qkr54B	0.962143	1.21286	1.005	1.06	0.5194
26242	qkr58E-3	1.13357	1.30286	1.01786	1.151	0.2088
38363	RanBP3	1.14665	1.08116	1.00712	1.078	0.1915
110545	Rtnl1	1.21215	1.17513	1.07546	1.154	0.0634
102014	Scgdelta	0.932419	1.1381	1.03232	1.034	0.6221
104474	Sh	1.28334	1.30897	1.14665	1.246	0.0394
45793	shps	1.20862	1.3144	1.29677	1.273	0.014
52513	Snoo	1.36877	1.3887	1.18652	1.315	0.0393
100568	Socs16D	1.23493	1.33745	1.06692	1.213	0.114
105785	SP1029	1.10284	1.02938	0.973555	1.035	0.4457
104737	stl	1.08116	0.824869	0.839108	0.915	0.4144
100880	Spn77Ba	0.921429	1.29429	1.30071	1.172	0.3034
18024	Spred	1.24286	1.15929	1.455	1.286	0.0832
105282	sr	1.28143	1.12929	1.47857	1.296	0.0993
37640	SREBP	0.825	0.923571	1.08857	0.9457	0.5533
109793	st	1.06464	1.19393	1.02938	1.096	0.195
32370	stai	1.21929	1.28357	1.25143	1.251	0.0054
105203	stnB	1.0382	1.05583	0.973555	1.023	0.4628
46070	Synj	1.372	1.1896	1.1104	1.224	0.1017
6750	Sur	1.04143	1.2	1.01143	1.084	0.2864
104983	sut1	0.997062	1.05289	0.938296	0.9961	0.9166
102028	sut2	1.36646	1.1764	0.975155	1.173	0.266
4009	sut3	1.37391	1.15031	1.14286	1.222	0.0992
107033	Swip-1	1.09929	1.19786	1.13357	1.144	0.0382
27893	Syn1	1.588	1.2664	1.4824	1.446	0.0423
110602	Syn2	1.2472	0.9424	1.3456	1.178	0.2794
40137	trio	1.22484	1.2323	1.12422	1.194	0.0308
106470	Tspo	0.650625	0.80864	0.896173	0.7851	0.096
110494	trol	1.408	1.108	1.0048	1.174	0.2876
110226	Trpm	1.4104	0.8368	0.9016	1.05	0.8101
107776	Tsp39D	0.978882	0.926708	0.83354	0.913	0.1774
102294	Tsp42Ek	1.2856	0.8152	0.7072	0.936	0.753
44288	Tsp47F	1.26584	1.18758	1.10186	1.185	0.0597
102046	Tsp86D	1.0768	0.94	0.6232	0.88	0.466
101411	Tsp96F	0.8968	1.144	0.676	0.9056	0.5572
108216	tst	1.01213	0.899583	1.20424	1.039	0.7063
33130	Ucp4B	0.78022	0.938234	0.817734	0.8454	0.0833
100064	Ucp4C	0.856385	1.27473	1.20993	1.114	0.4741
8573	Ugt302C1	1.22925	1.03827	1.17241	1.147	0.1223
108160	Ugt35B1	1.3327	0.765441	0.696097	0.9314	0.7662
48225	Ugt35D1	1.45705	0.927385	0.893213	1.093	0.6625
6024	Ugt35E1	1.12672	0.930233	0.856194	0.971	0.7542
6384	Ugt36E1	1.13913	1.10559	1.0646	1.103	0.041
107604	Ugt50B3	1.24348	1.39255	1.20621	1.281	0.0387
102253	Vrp1	1.39409	1.22016	1.08715	1.234	0.1192
6241	Vav	0.83354	0.881988	0.803727	0.8398	0.0197
108905	Vha100-1	0.635847	1.00076	1.07692	0.9045	0.5556
110051	Vha100-3	0.960248	0.76646	0.665839	0.7975	0.1438
106611	Vha100-5	0.848447	0.792547	0.542857	0.728	0.1014
105956	Vinc	0.937888	1.07205	0.714286	0.9081	0.4713
106812	vkg	1.07692	1.23266	1.24403	1.185	0.0758
110451	Wdfy2	1.2679	1.08261	0.987116	1.113	0.3054
51091	wun	1.27814	1.09852	1.05419	1.144	0.1708
103452	wun2	1.03478	0.893168	0.636025	0.8547	0.3391
106177	Zasp52	0.935961	0.846154	0.889352	0.8905	0.0518
106906	Ziz	0.805229	0.796135	0.564229	0.7219	0.0718
45252	egr	0.709227	0.763861	1.02792	0.8337	0.233
110448	CG32061	0.594901	0.53015	0.682922	0.6027	0.0122
26019	Src42A	0.634707	0.765452	0.884311	0.7615	0.0805
33128	Ucp4B	0.661675	0.782072	0.715297	0.7197	0.0151
16906	stl	0.671793	0.900445	0.796236	0.7895	0.086
31308	Swip-1	0.628288	0.748685	0.723391	0.7001	0.0146
104992	Syn1	0.6121	0.593889	0.707204	0.6377	0.0093
105037	Ten-a	0.546338	0.69911	0.783084	0.6762	0.0429
28070	tna	0.73452	0.763861	0.776002	0.7581	0.0026
2647	Ucp4C	0.786119	0.725415	0.759814	0.7571	0.0052
105923	Ugt302C1	0.555443	0.564549	0.541279	0.5538	0.0002
7320	Ugt35B1	0.748811	0.855784	0.765452	0.79	0.0241
108768	Ugt35D1	0.866046	0.724403	0.560502	0.717	0.0851
110057	Ugt36E1	0.514974	0.609065	0.577701	0.5672	0.0041
37104	Ugt50B3	0.53015	0.571631	0.551396	0.5511	0.0007
22924	Vha100-1	1.215	1.24917	0.864737	1.11	0.4663
104241	Sur	0.847744	0.862782	0.567669	0.7594	0.129
6121	Vha100-5	1.0897	1.04414	0.710963	0.9483	0.707
34586	Vinc	1.21805	1.2782	1.06955	1.189	0.0932
23888	Vrp1	1.20489	0.979323	1.10902	1.098	0.2734
51090	wun	0.703645	0.848653	0.948494	0.8336	0.1441
108814	egr	1.14098	0.870301	0.87782	0.963	0.7182
109452	snx17	1.06579	0.830827	0.650376	0.849	0.3361
102438	CG2082	1.06203	0.853383	0.556391	0.8239	0.353
101283	PH4alphaMP	1.08835	0.919173	0.734962	0.9142	0.4888
19680	bun	1.06653	1.11089	1.07661	1.085	0.0242
52489	CG5984	1.34462	1.31212	1.38118	1.346	0.0033
30550	Doc3	1.174	1.12932	1.23494	1.179	0.0279
10274	dtn	0.615845	0.77728	0.833333	0.7422	0.0584
24548	stnB	0.77728	1.05531	1.0441	0.9589	0.6953
25859	cry	1.07324	1.01271	1.08445	1.057	0.1256
31660	Clk	0.93423	0.992526	0.967862	0.9649	0.1731
42566	Clk	0.880419	0.853513	0.69432	0.8094	0.0816
31285	per	1.00149	0.970105	1.05979	1.01	0.729
40878	per	1.12257	1.01271	1.11136	1.082	0.1427
100102	26-29-p	1.10632	1.1209	1.11179	1.113	0.0014
29117	Acox57D-d	0.655492	0.565621	0.520685	0.5806	0.0088
109866	7B2	0.703357	0.790008	0.813427	0.7689	0.0204
44449	ABCA	1.08389	0.691275	0.920805	0.8987	0.4674
107342	ABCD	0.866443	0.944966	0.842282	0.8846	0.0651
38330	Abp1	1.05979	1.18984	0.99701	1.082	0.2846
35388	Acbp1	0.716741	0.999253	0.577728	0.7646	0.1981
23679	Acbp2	0.802013	0.781879	0.828188	0.804	0.0046
109198	Acbp4	1.00822	0.958894	0.958894	0.9753	0.2724
42675	Appl	1.12197	1.19258	0.959344	1.091	0.3171
27417	Ald2	1.161	1.18834	0.991495	1.114	0.2063
19182	alpha-Cat	0.501427	0.56776	0.531384	0.5335	0.0017
11274	NPF	1.01498	1.00642	1.06847	1.03	0.2628
8532	anchor	0.940086	1.05991	0.880171	0.9601	0.5286
29174	anne	0.919853	0.973745	0.993091	0.9622	0.2269
27493	AnxB9	1.00642	1.11341	1.18188	1.101	0.1877
109141	Arc1	1.0079	1.02066	0.949575	0.9927	0.7707
45457	brn	1.05942	1.12022	1.22801	1.136	0.1103
100404	Atet	0.951397	0.918591	0.849332	0.9064	0.0897
8136	ATP8A	0.96051	0.929526	0.871203	0.9204	0.0933
3485	CG10340	1.12411	1.20114	1.25464	1.193	0.0363
35927	axed	0.886688	0.972363	1.18102	1.013	0.8926
18166	azot	1.06205	1.05777	1.10057	1.073	0.0326
106092	babo	1.08445	1.05164	0.898542	1.012	0.859
52608	bark	1.03852	0.882311	0.760342	0.8937	0.3176
103327	bib	0.957204	0.736805	0.537803	0.7439	0.1688
105293	Bsg	0.995854	1.11884	1.03316	1.049	0.3085
31012	cathD	0.91018	0.980654	0.991709	0.9608	0.2649
101584	bw	0.975127	1.10226	1.15615	1.078	0.284
103296	Cad96Cb	1.16282	1.1938	1.1045	1.154	0.0278
27212	Cad99C	1.25213	1.13001	1.1045	1.162	0.0706
36166	CadN2	0.948645	0.918688	0.616976	0.8281	0.2461
51271	Calr	1.06633	1.11127	0.803138	0.9936	0.9528
105111	Cals	0.991709	1.11055	1.11193	1.071	0.215
28242	Cam	1.00972	0.648846	0.603281	0.7539	0.1957
51536	CG10345	1.20904	1.35064	1.38503	1.315	0.028
102522	CG11459	0.827269	1.11469	1.15891	1.034	0.7771
107842	CG10505	1.10384	1.27579	0.927849	1.102	0.4149
31306	CG10638	0.763992	1.32434	1.36682	1.152	0.5165
		1.38301	1.2414	1.44572	1.357	0.0275
101748	CG11159	1.01796	1.04007	1.27222	1.11	0.3085
3395	CG11318	1.09373	1.07755	1.19083	1.121	0.0762
5027	CG11357	1.0079	1.10632	0.874848	0.9964	0.9616
15562	CG11374	1.14095	1.15371	0.978736	1.091	0.247
38544	CG11626	0.828757	0.995007	0.960559	0.9281	0.2917
18416	CG14866	1.25787	1.28323	1.11273	1.218	0.0546
104953	CG11674	0.894658	0.887169	0.843734	0.8752	0.0158
100463	CG11977	1.26568	1.25556	1.24747	1.256	0.0004
107589	CG12163	0.41987	0.680479	0.684973	0.5951	0.0438
109016	CG12730	1.0912	1.07462	1.06909	1.078	0.0071
50839	CG12766	1.12022	1.21419	1.18102	1.172	0.0247
104632	CG13506	0.650524	0.885671	0.788318	0.7748	0.0808
102102	CG13950	1.05529	1.00472	1.1261	1.062	0.2201
103322	CG14298	0.659511	0.758362	0.791313	0.7364	0.0218
101427	CG16799	1.52308	1.32964	1.31223	1.388	0.029
30877	CG15116	1.08314	0.747769	1.00564	0.9455	0.6447
108570	CG15117	0.626846	0.745638	0.616779	0.6631	0.0148
35704	CG15211	1.30209	1.40526	1.19892	1.302	0.0367
110458	CG15385	1.13404	1.01935	0.957163	1.037	0.5507
101118	CG15556	0.533699	0.705941	0.815277	0.685	0.0615
		0.732901	0.842237	0.863205	0.8128	0.0435
109523	CG1572	0.626846	0.443624	0.566443	0.5456	0.0138
102908	CG16756	0.428857	0.681977	0.747878	0.6196	0.0596
100541	CG17134	1.35092	1.36446	1.39541	1.37	0.0013
32874	CG17272	0.942322	0.990509	1.04746	0.9934	0.8488
36542	CG17739	0.805062	0.901436	0.824045	0.8435	0.0337
30006	CG17826	0.994889	1.06936	1.02701	1.03	0.2938
107635	CG18095	0.926259	0.832806	0.772937	0.844	0.0729
46040	CG1827	0.897055	0.948163	0.796301	0.8805	0.1157
109944	CG18278	0.770344	0.825761	0.750874	0.7823	0.0105
107348	bark	1.12682	1.11414	0.992954	1.078	0.2091
38331	Abp1	1.4283	1.5405	1.4283	1.466	0.0064
35389	Acbp1	0.808241	1.02932	1.08399	0.9739	0.7857
23680	Acbp2	1.33544	1.35092	1.18262	1.29	0.0327
22945	Ama	0.848653	0.979398	1.07211	0.9667	0.6587
106867	AnxB9	1.12682	1.124	1.06341	1.105	0.0368
35928	axed	0.884174	0.81977	0.78682	0.8303	0.0272
102353	azot	0.851789	0.767097	0.821124	0.8133	0.0171
51272	Calr	0.763074	0.874802	0.820127	0.8193	0.0304
104821	CG10298	0.783159	0.524702		0.5817	0.0565
102004	Cam	0.827259	0.785322	0.840739	0.8178	0.0083
106309	CAP	0.557664	0.646031	0.628058	0.6106	0.0048
107325	Cbs	0.92772	0.796301	0.708688	0.8109	0.0971
103055	CCHa1-R	0.826965	1.02555	1.02263	0.9584	0.5913
100290	CCHa2-R	1.14199	1.27547	1.16134	1.193	0.0436
101520	Ccn	0.926259	0.866391	0.705768	0.8328	0.1263
10455	Ced-12	1.25226	1.23291	1.03173	1.172	0.1345
102839	CG10339	1.24839	1.22131	1.25613	1.242	0.0019
37189	CG15111	0.835726	0.878073		0.7788	0.1075
100252	CG10345	1.34705	1.22904	1.23678	1.271	0.0192
104451	CG10474	0.86767	0.929477	0.967512	0.9216	0.1144
102914	CG10638	1.01432	0.880836	0.967888	0.9543	0.3635
108467	CG11357	1.14973	0.842146	0.824736	0.9389	0.621
107969	CG11626	0.943782	0.828425		0.8124	0.1462
104031	CG12766	0.675119	0.969889	0.977021	0.874	0.3328
18419	CG14866	1.2155	0.913722	0.751225	0.9601	0.7971
106717	CG15116	0.828904	0.975083	0.995017	0.933	0.3291
101307	CG30036	1.01506	1.0317	0.872425	0.9731	0.6473
101784	CG17272	1.06973	0.977021	1.07211	1.04	0.3332
106131	CG17739	1.14779	1.00077	0.832474	0.9937	0.951
110557	CG1827	0.976045	1.09723	0.804133	0.9591	0.6782
3929	CG2493	0.966181	1.13387	1.03241	1.044	0.4608
104191	CG2767	0.866391	0.876612		0.7948	0.116
107018	CG2811	0.841604	0.933333	0.868672	0.8812	0.0487
15069	CG2852	0.713784	0.933333	0.916792	0.8546	0.1757
40488	CG30016	1.05777	1.031	1.06623	1.052	0.0397
2585	CG31689	1.03883	1.19334	1.20048	1.144	0.1117
101578	CG32191	0.971532	0.971532	0.88613	0.9431	0.1835
50152	CG31792	1.00061	0.693519	1.07147	0.9219	0.57
8069	CG31793	0.889724	1.01003	0.80401	0.9013	0.2402
43143	CG31823	1.19867	1.02423	1.00787	1.077	0.3348
107437	CG31926	1.08601	1.0315	1.02059	1.046	0.1507
12276	CG31928	1.19721	1.23902	1.26202	1.233	0.0066
50102	CG31960	0.734837	0.895739	1.00702	0.8792	0.2659
29155	CG31999	0.525815	0.898747	0.933333	0.786	0.2426
105824	CG32052	0.970927	0.752882	0.945363	0.8897	0.2502
5115	CG32373	1.06132	1.27666	1.16585	1.168	0.1141
107434	CG4313	0.9043	0.996972	1.0642	0.9885	0.8271
40821	CG33543	1.32265	1.36446	1.29338	1.327	0.004
12227	CG3376	1.32691	0.908408	1.15078	1.129	0.3999
38661	CG33970	1.28084	1.31429	1.29965	1.298	0.0011
100384	CG34120	0.855138	0.879198	0.837093	0.8571	0.0072
101910	CG3734	1.3561	1.22648	1.30174	1.295	0.0159
42872	CG3829	1.08419	1.0533	0.94791	1.028	0.5615
108353	CG4096	1.36446	1.22021	1.26829	1.284	0.0215
36431	CG4372	0.833434	0.893398	0.760751	0.8292	0.0469
11202	CG5024	0.762122	0.993155	1.05476	0.9367	0.5509
6770	CG4562	0.964912	0.644612	0.66416	0.7579	0.1446
21886	CG4586	1.26202	1.19303	1.23484	1.23	0.0075
106490	CG4678	1.19868	0.957727	0.93659	1.031	0.7477
38051	CG4757	1.36028	1.35192	1.29338	1.335	0.0039
42730	CG4822	1.29756	1.40209	1.14077	1.28	0.0663
21991	CG5009	0.658145	0.843108	0.721303	0.7409	0.0412
22068	CG5335	1.23673	1.07046		1.154	0.3158
12392	CG5367	0.665664	0.925815	0.736341	0.7759	0.1021
100782	CG5853	0.794638	0.871649	1.05476	0.907	0.3513
104234	CG5860	0.649173	0.770679	0.988021	0.8026	0.1847
108040	CG5863	1.031	0.92109		0.976	0.7383
104809	CG5948	0.72105	1.00171	0.897319	0.8734	0.2621
104615	CG6041	0.688534	0.91101	0.938391	0.846	0.1909
102376	CG2852	1.08448	1.25517	1.18621	1.175	0.0715
103492	CG3829	0.892185	0.943525	0.976041	0.9373	0.1238
40490	CG30016	0.794638	0.96235	1.01027	0.9224	0.3572
106940	CG30046	0.722761	0.955505	0.900742	0.8597	0.1839
109247	CG31960	0.806617	0.871649	1.0154	0.8979	0.2397
106122	CG31999	1.01711	1.06503	0.89903	0.9937	0.9104
		1.08314	1.07186		1.078	0.0462
101586	CG32373	1.04792	0.928123	0.988021	0.988	0.7621
106975	CG4562	0.96063	0.978801	0.995154	0.9782	0.1603
105922	CG4822	1.06059	0.959136		1.01	0.8777
103761	CG5009	0.969196	0.897319	0.981175	0.9492	0.1921
101295	CG5335	1.15142	0.878861	0.967898	0.9994	0.9947
27549	CG6083	0.986309	1.00685	1.04792	1.014	0.5286
50745	CG6271	1.10518	1.03084	1.0011	1.046	0.2778
110004	CG6283	0.765517	1.06207	1.13276	0.9868	0.9172
100307	CG7946	1.13822	0.959802	1.04405	1.047	0.4551
102998	CG6996	0.837931	0.92069	1.04828	0.9356	0.4031
28612	CG7227	0.963106	0.926762	0.91685	0.9356	0.0445
103947	CG7402	1.17323	0.938825	0.918837	1.01	0.9112
8415	CG7408	1.09196	0.928414	1.05066	1.024	0.6773
2804	CG7806	1.05231	1.00275	0.959802	1.005	0.87
102521	CG9436	0.923228	1.11811	1.27362	1.105	0.4091
33156	CG8668	0.927165	1.28346	1.36417	1.192	0.2897
100185	CG8673	1.06693	1.15748	1.27756	1.167	0.1112
9138	CG8916	0.970472	1.08465	1.24409	1.1	0.3357
29961	CG9270	1.14567	1.1122	1.19882	1.152	0.0264
13959	Cp1	1.3563	1.35236	1.26575	1.325	0.0082
109116	DIP-lambda	1.1278	1.01878	0.878861	1.008	0.9171
45883	crq	1.39016	1.31954	1.34736	1.352	0.0034
108315	CtsB1	1.05	0.974138	0.977586	1.001	0.9836
103185	DIP-alpha	0.931034	0.982759	1.12414	1.013	0.8469
107402	DIP-beta	0.815517	1.01897	1.07069	0.9684	0.7241
42353	DIP-delta	0.834483	1.14483	1.15517	1.045	0.7115
23489	DIP-epsilon	1.17404	1.01141	1.27247	1.153	0.1828
104056	DIP-gamma	0.801724	1	0.989655	0.9305	0.3934
100781	DIP-theta	1.34094	1.23609	1.23181	1.27	0.0171
43267	Egfr	0.932759	1.03966	0.974138	0.9822	0.6248
38261	DIP-zeta	0.872414	0.981034	0.963793	0.9391	0.2124
104329	DJ-1alpha	1.3495	1.30884	1.13552	1.265	0.0563
100268	dlp	1.08783	1.02786	0.869776	0.9952	0.9474
105324	Dop1R2	1.3709	1.32596	1.27675	1.325	0.0069
51936	Drip	0.929477	1.06973	0.841521	0.9469	0.5081
27084	drpr	1.07686	1.00555	1.06022	1.048	0.158
4100	dsb	1.48431	1.3281	1.22967	1.347	0.0427
104371	Eaat2	1.31526	1.42011	1.3388	1.358	0.0078
33257	Eglp1	1.45649	1.37518	1.16976	1.334	0.0596
104067	Eglp3	1.32168	0.977175	1.09272	1.131	0.3263
107980	Eglp4	1.07511	0.976984	0.79891	0.9503	0.6015
102809	Eip63F-1	0.941597	0.891538	0.932062	0.9217	0.0364
12232	emp	0.993355	1.11628	1.27076	1.127	0.2549
110090	Eno	1.30243	1.03923	0.964337	1.102	0.4246
36351	Fas2	1.1933	1.19544	0.947218	1.112	0.307
1530	fat-spondin	0.812537	0.862687	1.02925	0.9015	0.2715
107797	fipi	1.11412	1.12054	0.870185	1.035	0.7127
104254	frac	1.10342	1.1291	1.00713	1.08	0.1643
101440	GABA-B-R1	0.633934	0.982568	1.1778	0.9314	0.7085
107054	galectin	0.911098	1.01743	1.16037	1.03	0.7213
7394	GalT1	0.738524	0.993027	1.08367	0.9384	0.6115
37865	Gel	1.18103	1.21207	1.20172	1.198	0.0021
50353	GIIIspla2	0.993027	1.08716	1.04184	1.041	0.2732
107945	CG7166	0.918209	0.966567	0.957612	0.9475	0.0715
107866	DIP-zeta	1.0523	1.2423	1.22487	1.173	0.1039
110703	CG8668	1.13967	1.08869	1.08072	1.103	0.0307
104260	CG8773	0.85706	1.13074	1.10808	1.032	0.7505
101633	CG8916	0.903654	1.00664	1.00831	0.9729	0.5152
109785	CG9270	0.652824	1.09967	1.08472	0.9457	0.7467
100351	CG9981	0.860546	1.08542	0.945962	0.964	0.6377
105975	Clic	0.879721	1.00349	1.00523	0.9628	0.4652
45884	crq	1.30632	1.09654	1.22288	1.209	0.0759
103497	DIP-epsilon	0.942475	0.96688	1.02266	0.9773	0.4404
106911	Drip	1.09587	1.08542	1.16386	1.115	0.0428
108019	GluRIA	0.805373	1.02209	0.930746	0.9194	0.3281
27086	drpr	0.878806	0.90209	1.11164	0.9642	0.6763
105844	fat-spondin	0.791045	0.905672	0.97194	0.8896	0.1718
4638	fdl	1.22487	1.24579	1.17083	1.214	0.0107
109634	GIIIspla2	0.821493	1.03463	1.03463	0.9636	0.6592
42891	GluRIB	1.24056	1.20918	1.2946	1.248	0.01
100906	Idgf6	1.06001	1.03611	1.02496	1.04	0.0598
101250	Hasp	0.92	0.993433	0.986269	0.9666	0.2889
14524	hfw	1.12458	1.18605	1.201	1.171	0.0183
18061	homer	0.875224	0.905672	0.959403	0.9134	0.0722
12422	Idgf3	0.93683	0.927294	0.29559	0.7199	0.3176
104968	Idgf4	1.08224	1.09178	0.896305	1.023	0.7479
100977	Idgf5	1.20395	1.19175	1.20918	1.202	0.0007
44885	if	1.00776	0.934328	0.948657	0.9636	0.2466
105895	Ir60a	0.936119	0.877015	0.814328	0.8758	0.0717
104136	Ir75a	0.977164	1.03611	1.1094	1.041	0.3969
109485	Ir7c	0.970149	0.86806	0.903881	0.914	0.1027
109783	ItgaPS4	1.10303	0.981944	1.00106	1.029	0.5251
6646	ItgaPS5	1.10269	0.939701	1.00776	1.017	0.7574
42235	Itgbn	0.941493	0.749851	0.916418	0.8693	0.1617
109514	Jafrac1	0.758798	0.866569	0.987537	0.871	0.19
102502	klg	0.706012	0.945748	0.991935	0.8812	0.3121
108488	LysS	1.00346	1.14697	1.19193	1.114	0.1824
107435	Loxl1	1.3356	1.37833	1.34675	1.354	0.0013
108217	Loxl2	0.895161	1.07331	1.04692	0.9428	0.4534
106364	LpR1	0.968439	1.04153	1.06312	1.024	0.4847
107597	LpR2	1.04485	1.11628	0.953488	1.038	0.5025
34987	lute	1.41153	1.4513	1.37176	1.412	0.0031
110135	LysB	1.11084	1.08111	1.07554	1.089	0.0148
109157	LysE	1.22601	1.30774	1.15542	1.23	0.0348
110747	LysP	0.867492	1.0774	1.1517	1.032	0.7416
108677	Mco1	0.919355	0.897361	1.00733	1.005	0.9348
1793	mGluR	1.15728	1.06068	0.835913	1.018	0.8678
43288	Mco3	1.29659	1.34303	1.28916	1.31	0.003
22606	Mco4	0.870968	0.78739	0.89956	0.9413	0.223
108327	Mdr49	0.937752	1.01729	1.00692	0.9873	0.662
51165	Mdr50	1.15728	1.30031	1.16656	1.208	0.046
102041	Meltrin	0.980805	1.1387	1.01981	1.046	0.4312
44890	mew	0.947947	0.844575	0.892962	0.8526	0.0484
27242	mgl	1.39133	1.23901	1.13684	1.256	0.0744
101898	Mlp60A	0.998271	1.00865	0.963689	0.9902	0.5458
6053	Mrp4	0.913621	1.03987	1.30066	1.085	0.5347
18593	Mlp84B	0.668622	0.791789	0.677419	0.8952	0.0724
103449	mmd	0.77292	0.781382	1.08604	0.7126	0.0185
101505	Mmp1	0.817348	0.789845	0.973907	0.8604	0.1352
107888	Mmp2	1.23715	1.0904	0.865635	1.064	0.6116
37808	modSP	1.05882	1.02539	0.819195	0.9678	0.7093
37917	Moe	1.16285	0.893498	0.609288	0.8885	0.5577
105419	MRP	1.00266	0.967605	0.964418	0.9782	0.2174
108034	MstProx	0.921016	0.929478	0.882934	0.9111	0.025
102982	mtt	0.990033	1.13953	1.13123	1.087	0.215
32484	Naxe	0.662906	0.908322	0.849083	0.8068	0.1205
35558	NLaz	0.79402	1.0299	1.0515	0.9585	0.6645
104209	Nlg1	0.987896	1.02421	0.910086	0.9741	0.5216
104214	hfw	0.973978	1.03771	0.967605	0.9931	0.7869
100271	homer	1.03084	0.637665	0.877203	0.8486	0.3166
37172	ItgaPS4	1.01311	1.0584	0.958284	1.01	0.7642
105953	l(3)72Dp	0.918502	0.872247	0.89207	0.8943	0.0157
101007	l(3)72Dr	1.05879	1.06225	0.949856	1.024	0.5875
23121	LanB1	1.06388	1.03084	1.05066	1.048	0.0371
104013	LanB2	0.874471	0.956982	0.946403	0.926	0.1038
102739	lbm	0.97467	0.840859	0.622797	0.8128	0.2094
110202	Naxe	0.877203	0.915198	0.870595	0.8877	0.015
106777	Lis-1	0.915375	0.951132	0.872467	0.913	0.062
108082	lute	0.989537	0.91685	0.840859	0.9157	0.1887
105387	mgl	0.975793	1.10893	1	1.028	0.5616
108344	Mlp84B	1.09337	1.14006	1.1072	1.114	0.0145
101221	Mrp4	0.93337	0.787996	0.771476	0.8309	0.0814
108366	nec	1.16081	0.927378	0.797695	0.962	0.7546
7265	NTPase	1.13011	1.13808	1.06479	1.111	0.0411
101321	NLaz	0.923458	0.938326	0.763216	0.875	0.1555
108713	Nlg4	0.823695	0.726375	0.815233	0.7884	0.021
101233	Npc2b	1.03938	1.07876	1.08771	1.069	0.0438
102172	Npc2f	1.06265	1.00358	1.07876	1.048	0.1687
50721	Npc2g	0.946893	1.13967	0.927775	1.005	0.9501
27202	Nrg	1.23628	1.10561	1.05907	1.134	0.128
100688	NUCB1	1.00903	0.895911	0.988317	0.9644	0.4138
106511	Oamb	1.04648	1.10846	0.960667	1.039	0.4634
110537	Octbeta1R	0.840149	0.929368	0.930961	0.9002	0.0797
106912	Octbeta2R	1.04089	0.981944	0.929368	0.9841	0.6699
23358	Pdi	1.26492	1.23091	1.05728	1.184	0.1031
33155	pes	0.98926	0.98926	0.867542	0.9487	0.3334
108271	Pgcl	1.11277	1.01253	0.871122	0.9988	0.988
33797	Pgk	1.02327	1.06981	0.98031	1.024	0.4438
18433	PH4alphaNE2	1.09654	0.90584		1.001	0.992
4891	scb	0.991354	0.974063		0.9827	0.2952
107404	Spn27A	0.703103	0.796192	0.762341	0.7539	0.012
13322	Sdc	0.955251	0.829952	0.717184	0.8341	0.1373
44072	Ser7	0.99642	0.887232	0.679594	0.8544	0.2577
107823	Sh3beta	1.1487	0.974063		1.061	0.6099
103985	SK	0.956522	0.966555	1.09365	1.006	0.911
42496	Snmp1	0.799331	1.02341	1.10033	0.9744	0.8031
107544	snu	0.802676	1.14381	1.21572	1.054	0.7126
31551	Sod1	0.924749	0.953177	1.08528	0.9877	0.8273
16678	SPARC	0.937334	0.913436	0.806691	0.8858	0.1047
109323	Spn28Da	0.757525	0.921405	0.996656	0.8919	0.2652
102622	Spn42De	1.12375	1.03679	1.08863	1.083	0.0813
41207	Spn28Db	0.82107	0.971572	0.979933	0.9242	0.2797
100958	Spn28F	1.13673	1.11927	1.27636	1.177	0.0703
38018	Spn31A	1.00582	1.05818	1.13018	1.065	0.2144
104117	Spn38F	0.698997	0.754181	0.752508	0.7352	0.0047
106306	Spn42Da	0.895628	0.840621	0.940056	0.8921	0.0643
101581	Spn42Dc	0.978138	0.859661	0.762341	0.8667	0.1662
37955	Spn42Dd	1.03512	1.08528	1.18896	1.103	0.1506
109846	Spn43Ab	0.991657	0.81764		0.9046	0.4709
2733	Tace	1.01505	0.986622	0.854515	0.9521	0.4347
18967	Spn43Ad	1.08462	1.03218		1.058	0.2687
29048	Spn88Ea	0.907636	1.00364	1.04727	0.9862	0.7695
40875	st	0.86513	0.946398		0.9058	0.2592
22959	stw	1.21405	1.08027	1.02843	1.108	0.1911
103920	Tango10	0.986622	1.01505	0.973244	0.9916	0.5675
30873	Tep1	0.964883	1.07191	0.866221	0.9677	0.6408
13466	Tep4	0.992727	1.04945	1.152	1.065	0.2993
26101	Tg	1.37242	1.40705	1.43074	1.403	0.0018
15372	Timp	0.787729	0.75811	0.59732	0.7144	0.0403
106771	Npc2a	0.959097	0.673484	0.762341	0.7983	0.1394
100949	scb	0.881455	1.09091	1.128	1.033	0.7055
110510	NTPase	0.755814	1.01163	0.965116	0.9109	0.3747
23359	Pdi	0.777151	0.762341	0.779267	0.7729	0.0005
110081	Pgk	0.696175	0.845355	1.46831	1.003	0.9902
108888	Ptp61F	0.40765	0.920765	1.02077	0.7831	0.3716
108790	RNaseX25	0.78306	0.930601	0.973224	0.8956	0.2117
44074	Ser7	1.42675	1.37898	1.21656	1.341	0.0331
108295	tfc	0.804372	0.919126	0.986339	0.9033	0.2103
100566	SPARC	1.19745	1.02787	1.1664	1.131	0.1292
107427	Spn31A	1.29299	1.25955	1.1043	1.219	0.0638
100070	stw	0.927294	0.920143		0.9237	0.0298
106335	Tace	0.955636	1.07127	1.13891	1.055	0.4102
108908	Tep1	0.841478	0.882002		0.8617	0.0926
110092	Tep4	0.897177	1.00202	1.15726	1.019	0.8265
31866	Tep5	0.830601	0.874863	0.904372	0.8699	0.0261
103601	Tg	1.26911	1.22134	1.10908	1.2	0.052
24549	trol	0.957661	1.06452	1.21573	1.079	0.4005
109427	Timp	1.18312	0.994427	1.06369	1.08	0.2819
1215	tld		0.671927	0.933555	0.6611	0.1691
100930	tld	0.817486	0.981421	0.989617	0.9295	0.3355
42209	Tob	0.791257	0.889617	0.943716	0.8749	0.1071
2656	tok	0.568306	0.919126	0.978142	0.8219	0.2983
47966	Toll-4	1.07486	0.971585	1.02077	1.022	0.5309
102642	Toll-4	1.31449	1.38137	1.17834	1.291	0.0395
106479	Tsf1	0.906011	0.987978	0.817486	0.9038	0.19
109172	Tsp42Ea	0.938538	1.11296	0.818937	0.9568	0.6632
108470	Tsf3	1.07086	1.08758	1.08041	1.08	0.0037
100721	Tsp	1.32404	1.44108	1.25955	1.342	0.0234
101473	Tsp26A	1.20223	1.13774	1.15446	1.165	0.0135
10138	Tsp3A	1.24283	1.04459	1.02787	1.105	0.2674
109652	Tsp3A	0.906146	0.995847	0.876246	0.9261	0.176
16986	vkg	1.08065	1.20363	0.9375	1.074	0.4378
104619	CG32313	0.757718	1.0094	0.934899	0.9007	0.3147
7461	ZnT63C	0.856312	0.901163	0.826412	0.8613	0.0237
37389	PLA2	1.04509	1.25455	1.17818	1.159	0.1213
60000	isogenic host strain	0.947581	1.23992	1.21371	1.134	0.2885
108312	APP	0.797987	1.02349	1.00537	0.9423	0.5086
107219	CG4607	0.763758	0.944966	0.991275	0.9	0.2864
27997	Snmp2	0.707383	0.818121	0.967114	0.8309	0.1536
60102	KK control line	1.01128	1.02256	0.968045	1.001	0.9734
104164	LysX	0.679195	0.898658	0.818121	0.7987	0.0882
60103	KK control line	1.19173	1.15414	1.1485	1.165	0.0067
42616	nlg1	1.19549	1.10714	1.03947	1.114	0.1276
60101	KK control line	1.02256	1.07707	0.885338	0.995	0.938
37302	CG7402	0.773826	0.892617	0.860403	0.8423	0.047
38052	CG4757	0.921053	1.02632	0.87406	0.9405	0.317
12414	Idgf1	1.15282	1.37957	1.3098	1.281	0.0526
28425	Spn88Eb	0.906015	0.879699	0.723684	0.8365	0.1027
11963	CG11155	1.12542	1.00831	1.25249	1.129	0.2094
107166	nlg2	1.02326	0.803987	0.901163	0.9095	0.2897
11082	Eato	1.01613	1.01613	1.13508	1.056	0.2948
104079	Tsp33B	0.698182	1.08655	1.10618	0.9636	0.81
108985	CG4789	0.818121	0.888591	0.912752	0.8732	0.0466
32946	Cbs	0.921371	1.04637	0.993952	0.9872	0.7583
48619	CG10863	0.979195	1.07785	1.07584	1.044	0.3067
25222	ckn	1.17742	1.16129	1.18145	1.173	0.0013
47895	Octbeta1R	0.979839	0.512097	1.01411	0.8353	0.4162
37867	gel	0.850806	0.985887	1.01613	0.9509	0.4362
33346	AdamTS-A	1.18896	1.1609	1.60711	1.319	0.1576
853	babo	0.978819	1.01348	1.0751	1.022	0.5086
107298	alpha-Cat	0.649551	0.826701	1.14056	0.8723	0.4675
32863	app	1.02888	0.994223	1.2792	1.101	0.3783
3464	Arc2	0.96534	1.15789	1.16175	1.095	0.2805
103426	aux	0.845956	0.888318	0.863286	0.8659	0.0083
15541	Bace	1.17212	1.1637	1.64359	1.326	0.1757
104941	CG10384	1.28436	1.22585	1.3246	1.278	0.0104
43306	Bsg	1.13094	1.29076	1.04044	1.154	0.1699
27106	btl	1.39474	1.22144	1.30809	1.308	0.0254
25888	bun	1.14827	1.06932	1.06932	1.096	0.0681
110241	c11.1	1.13286	1.22529	1.20218	1.187	0.0214
101659	CadN2	0.949936	1.09628	1.05006	1.032	0.5349
107848	CG10177	0.967266	0.978819	1.09243	1.013	0.7784
108611	CG11658	1.06829	1.15248	1.33489	1.185	0.1428
37941	CG11034	1.25511	1.16916	1.20573	1.21	0.0138
101601	CG11147	1.17098	1.22767	0.999086	1.133	0.1935
106921	CG11210	1.09309	1.04073	1.14982	1.095	0.0954
102314	CG11269	1.10698	1.08686	1.00274	1.066	0.1765
8458	CG11425	1.12542	1.02076	0.876246	1.007	0.927
42600	CG11426	0.920451	1.09235	1.04297	1.019	0.7508
9452	CG11437	1.24596	1.30082	1.25145	1.266	0.0043
104729	CG11597	1.03461	1.21422	1.4275	1.225	0.1855
100660	CG11898	1.14538	1.18196	0.984456	1.104	0.2288
108616	CG14516	1.10149	1.05029	0.772326	0.9747	0.8277
107189	CG12104	1.20515	1.13538	0.883721	1.075	0.5238
104989	CG12746	1.19518	1.16279	0.649502	1.002	0.99
38668	CG13398	1.28157	1.37138	1.48363	1.379	0.023
14127	CG13506	1.26059	1.35568	1.10149	1.239	0.0841
17762	CG13950	1.5093	1.06492	0.962511	1.179	0.398
106109	CG14507	1.02469	0.792441	0.79427	0.8705	0.235
34744	CG30280	0.922203	1.01556	1.04668	0.9948	0.9024
21118	CG30284	0.96814	0.67918	0.993332	0.8802	0.3566
21280	CG31016	1.16819	1.19338	1.29563	1.219	0.0302
108878	CG31145	1.10151	1.05409	1.13411	1.097	0.0533
110252	CG31371	1.02327	0.964364	1.06909	1.019	0.5964
100932	CG31445	0.962213	1.01556	0.979995	0.9859	0.4641
105646	CG3156	0.979995	0.948876	0.981477	0.9701	0.1066
101978	CG44838	0.0232181	0.0102592	0.0134989	0.8802	0.3566
7930	CG31741	0.782909	1.02	1.09262	0.9652	0.7454
107236	CG32091	0.972586	1.01556	0.996295	0.9948	0.717
14294	CG32191	1.03888	1.25594	1.35475	0.8926	0.4853
23281	CG32313	1.32073	1.22354	1.28672	1.037	0.6345
106586	CG32473	1.08747	0.825054	1.0324	1.036	0.5931
104765	CG3502	1.22354	1.19438	1.02592	0.896	0.1869
29674	CG3927	1.10853	1.08747	0.919006	0.8155	0.1766
52380	CG4021	1.2041	1.30454	1.22354	0.9948	0.9024
100665	CG45002	0.986182	1.03855	0.992727	1.006	0.7577
104996	CG6337	1.19462	1.17309	1.2861	1.218	0.0243
16428	CG4572	1.30616	1.28186	1.2122	1.219	0.0302
3231	CG4847	1.25432	0.969222	0.839633	1.097	0.0533
26683	CG5004	1.10836	1.08436	1.06255	1.085	0.0233
34914	CG5023	1.09557	0.773218	0.653348	0.9859	0.4641
100469	CG5367	1.0324	0.920626	0.642009	0.9701	0.1066
31000	CG5550	1.06156	1.07289	0.810475	0.9652	0.7454
15543	CG5731	1.02592	1.05832	0.786177	0.9948	0.717
101253	CG6347	1.35247	1.19462	1.17848	1.242	0.0488
28413	CG6508	0.876659	0.935207	1.08509	0.9657	0.6356
100627	CG6762	1.22691	1.26278	1.12287	1.204	0.0397
37416	CG6867	1.25022	1.33453	1.07803	1.221	0.0996
109444	CG6903	1.06906	1.07803	0.95426	1.034	0.4858
103255	CG7017	0.682279	0.825137	1.0242	0.8439	0.256
110526	CG7130	1.09309	1.152	0.949091	1.065	0.3952
100476	app	0.923767	1.07085	0.948879	0.9812	0.7187
16398	CG12104	1.27534	0.934529	0.791031	1	0.9985
4366	boss	1.42308	1.26697	1.3733	1.354	0.0165
110277	btl	0.729118	0.860265	1.05699	0.8821	0.3416
108101	ced-6	1.13722	1.00269	1.0278	1.056	0.3085
16045	CG10384	0.948879	1.03857	0.993722	0.9937	0.831
7363	CG11210	1.35067	1.01883	1.04933	1.14	0.3181
8281	CG32473	1.27304	1.21275	0.925065	1.137	0.3302
33313	CG12746	1.23049	1.03498	0.826906	1.031	0.8163
8655	CG1801	1.15516	1.05291	0.803587	1.004	0.9737
25036	CG31145	1.13901	1.08879	0.801794	1.01	0.9337
106848	CG3121	1.78295	1.70543	1.34195	1.61	0.0462
51641	CG31445	1.39018	1.18346	0.976744	1.183	0.2641
12182	CG3156	1.1559	1.31266	1.23686	1.235	0.0351
6640	CG3502	1.14384	1.23686	0.747631	1.043	0.8023
107353	CG7408	0.787252	1.03531	0.885444	0.9027	0.3097
29673	CG3927	0.962963	0.899225	0.809647	0.8906	0.1331
101429	CG4572	0.907838	0.933678	0.790698	0.8774	0.1082
103982	CG5550	0.980189	1.05599	1.0491	1.028	0.3611
16936	CG5731	0.95435	0.821705	0.780362	0.8521	0.1063
3285	CG6903	0.945736	0.887166	0.775194	0.8694	0.1207
108059	CG7227	1.05082	0.897502	0.825151	0.9245	0.3741
100860	CG7381	0.980189	0.925065	0.830319	0.9119	0.1816
101084	CG7627	0.882605	0.910026	1.05913	0.9506	0.4627
106414	CG9084	1.20651	1.09854	1.07112	1.125	0.0936
105576	CG7881	0.642674	0.805484	1.03342	0.8272	0.2668
109918	CG7882	0.783205	0.985433	1.06941	0.946	0.5901
16840	CG7997	0.982005	0.935733	1.04199	0.9866	0.7051
25034	CG8176	0.855184	0.80377	0.96144	0.8735	0.1124
107172	CG8476	0.791774	0.964867	0.851757	0.8695	0.1237
102867	CG8519	0.994002	1.06598	0.916881	0.9923	0.8743
108363	CG8774	0.807198	1.0557	1.00428	0.9557	0.618
110467	CG8888	1.05056	0.98886	1.11397	1.051	0.2925
104618	DnaJ-1	1.00637	1.07484	1.19745	1.093	0.2384
101992	Corin	0.909236	0.933121	1.05096	0.9644	0.5021
110619	Cp1	0.607338	0.946916	0.993755	0.8493	0.3415
100646	Culd	0.796178	0.963376	0.958599	0.9061	0.2295
103921	DAAM	0.933121	0.955414	1.1051	0.9979	0.9722
14136	dally	0.907643	1.08917	1.29618	1.098	0.476
105309	daw	1.07484	0.531847	0.998408	0.8684	0.5191
18054	DIP-iota	1.10828	0.955414	1.03822	1.034	0.5223
16746	Doc1	1.07484	1.0414	1.02389	1.047	0.089
42321	Efa6	0.931959	1.0592	1.04507	1.012	0.7925
103431	Doc2	0.863057	0.941083	1.00637	0.9368	0.2668
104922	Doc3	0.675254	0.827479	0.813427	0.7721	0.0425
108544	Dok	0.923736	0.599829	0.971722	0.8318	0.2864
44029	dpy	0.769367	0.845361	1.15641	0.9237	0.5854
2620	E23	0.778203	0.947865	0.894845	0.8736	0.1278
103035	Fkbp39	0.983211	1.07865	1.00972	1.024	0.4898
106484	ena	1.2956	1.27596	1.21983	1.264	0.0073
4771	Eph	0.775956	0.935207	0.935207	0.8821	0.1565
24085	fal	0.730486	1.10339	1.17938	1.004	0.9775
103807	Fas2	0.993814	1.10339	1.0486	1.049	0.2642
100642	Fas3	0.859499	1.09455	0.949632	0.9679	0.6853
6774	fj	1.03623	1.06274	1.03623	1.045	0.0364
21862	Fkbp59	1.58233	1.27835	1.43387	1.432	0.039
100593	Gbs-70E	1.07158	1.13873	1.11576	1.109	0.0313
36121	Gbs-76A	0.970839	0.99028	0.80648	0.9225	0.3152
108022	Gclc	0.832162	1.11788	1.10383	1.018	0.8647
103038	GILT1	1.04059	0.860265	1.05933	0.9867	0.8537
104414	GILT2	0.981443	1.01502	1.09278	1.03	0.4622
102104	GILT3	0.799411	0.728719	0.900147	0.8094	0.0619
25033	CG8176	1.3133	1.11727	1.14877	1.193	0.0864
30337	CG8888	1.0175	1.02975	1.11027	1.053	0.2129
30098	CG9784	1.14177	1.19078	1.18553	1.173	0.008
101329	chico	1.00175	0.99825	0.982497	0.9942	0.4283
108749	cora	0.975496	1.0035	0.952742	0.9772	0.2613
39536	Corin	0.954492	1.02975	1.0035	0.9959	0.8702
33284	Culd	0.907235	0.935239	0.884481	0.909	0.025
27796	DIP2	0.979839	0.959677	1.15323	1.031	0.6648
37634	Doc2	0.935207	0.982045	0.918813	0.9454	0.1021
7878	GluRIIB	0.874317	0.773614	0.740827	0.7963	0.0367
105055	E23	0.863477	0.900233	0.961494	0.9084	0.0852
21863	Fkbp59	0.857923	0.883685	0.989071	0.9102	0.1547
103044	Gbs-76A	1.15403	0.854726	0.854726	0.9545	0.693
33512	Gclc	0.949242	0.76021	0.604434	0.7713	0.1487
37116	Gli	1.24679	1.06126	0.851225	1.053	0.6879
106269	GluRIB	1	1.17339	1.17742	1.117	0.1836
30767	Hasp	1.20362	1.20571	1.20571	1.205	<0.0001
40929	GluRIID	0.933489	0.816219	0.791715	0.8471	0.0731
103530	GluRIIE	1.04201	0.987748	0.810968	0.9469	0.5261
101365	Glut1	1.07623	1.19944	1.20362	1.16	0.0621
104874	GramD1B	1.16968	1.02715	1.02262	1.073	0.269
5329	Grd	1.05117	0.921685	0.923773	0.9655	0.5054
47549	Grik	1.24121	0.961364	0.909154	1.037	0.7525
102247	Hexo1	1.12635	0.946746	0.698225	0.9238	0.6017
9011	Ir64a	1.15559	0.936304	0.815176	0.969	0.7852
110601	Hs3st-B	0.970065	0.98971	1.21983	1.06	0.5331
27680	Hsc70Cb	1.00452	0.988688	0.877828	0.957	0.3936
18686	Hsl	1.24748	1.26001	1.06161	1.19	0.0979
43632	Hsp22	1.20362	1.19318	1.17438	1.19	0.002
24104	HtrA2	1.15559	1.34563	1.17438	1.225	0.0651
100770	if	1.32057	0.944657	0.831883	1.032	0.8469
7842	Ir25a	1.22868	0.88827	0.752523	0.9565	0.7877
21805	lace	1.11991	1.1267	0.950226	1.066	0.3735
108218	LManII	0.954751	0.920814	0.918552	0.9314	0.0279
107419	Lam	1.02306	1.08595	1.20964	1.106	0.1922
18873	LanA	0.960168	1.22851	1.30398	1.164	0.2561
106679	lbk	1.32928	1.029	1.22825	1.196	0.157
110508	LBR	1.11321	1.22432	1.19287	1.177	0.0332
103645	Liprin-beta	1.31866	1.19916	1.31237	1.277	0.0191
106609	LManI	1.29186	1.20136	1.09955	1.198	0.0707
48063	LManIII	1.21946	0.909502		1.064	0.749
1571	mah	0.984047	1.00252	1.02267	1.003	0.8084
13040	LManV	1.33962	1.33333	1.2369	1.303	0.0118
25684	LpR2	1.29979	1.24319	1.28931	1.277	0.0039
109605	LRP1	1.06499	1.22013	1.16143	1.149	0.0812
102196	luna	1.1195	1.19287	1.16981	1.161	0.0177
101757	M6	0.851385	0.965575	1.07137	0.9628	0.6172
106494	magu	1.00924	1.39882	0.982368	1.13	0.4355
19536	MESK2	1.03107	1.04282	0.985726	1.02	0.3719
102644	miple2	0.931714	1.07157	1.00657	1.003	0.9426
109608	mew	1.05458	1.13686	1.09488	1.095	0.0567
108045	MFS10	1.04299	0.895928		0.9695	0.7494
11117	MFS14	0.941176	0.91629		0.9287	0.11
5002	MFS15	1.01595	1.17548	1.07641	1.089	0.1948
104145	MFS9	0.884615	0.837104		0.8609	0.1077
103736	mGluR	1.09916	0.919551	1.07109	1.03	0.6452
105411	mid	1.02939	1.00252	0.916877	0.9829	0.6647
109601	moody	0.895046	0.713686	1.01931	0.876	0.2972
107034	Mvd	1.14526	0.631402	0.957179	0.9113	0.6144
107403	Neto	1.04864	1.14406	1.15248	1.115	0.0745
107032	NFAT	1.22754	0.901763	0.84131	0.9902	0.9423
100742	Nhe3	1.03442	0.958858	0.858102	0.9505	0.4344
3875	ninaD	1.06633	1.05626	0.982368	1.035	0.3172
100265	CaMKI	0.832027	0.733941	0.711588	0.759186	0.0228
47280	CaMKI	0.998826	1.01116	0.995302	1.00176	0.7491
100978	Dpr-17	0.805948	0.645748	0.700411	0.717369	0.0266
101947	CG1698	0.988027	1.00572	0.930463	0.974737	0.3819
102250	CG13795	1.17959	1.23661	1.14483	1.18701	0.0199
102516	CG13796	1.13626	0.976074	1.0194	1.04391	0.4555
102583	CG13794	0.840282	0.796242	0.843805	0.826776	0.0077
104098	CG8850	0.705357	0.619669	0.644527	0.656518	0.0054
106027	NAAT1	0.776143	0.761241	0.793551	0.776978	0.0017
50064	naat1	0.905461	0.898415	0.820904	0.874927	0.0438
106273	PhKgamma	1.2024	1.13115	1.22693	1.18683	0.0228
106638	Gat	1.09977	0.972063	1.00116	1.02433	0.5933
107180	Pxn	1.15128	1.0982	1.11423	1.12123	0.0164
107264	drak	0.870229	0.866706	0.880799	0.872578	0.0011
108759	CG15279	0.880841	0.736617	0.811875	0.809778	0.0447
109677	CG4476	0.944216	0.974163	0.930123	0.949501	0.0602
109937	Strn-Mlck	0.649473	0.696686	0.715313	0.687157	0.0039
35432	Sema2a	1.04463	0.965355	1.01468	1.00822	0.7561
110397	SPoCk	0.742613	0.674332	0.648253	0.688399	0.0081
22975	SPoCk	1.48975	1.22292	1.2657	1.32612	0.0587
110739	AstC-R1	0.716534	0.767472	0.741393	0.741799	0.0032
13560	AstC-R1	1.1203	1.12659	1.16536	1.13742	0.0103
110751	vri	0.798004	0.84909	0.813858	0.820317	0.007
100584	SerT	1.07469	1.18816	1.15852	1.14046	0.0538
11346	SerT	1.33467	1.29307	1.24974	1.29249	0.007
12082	DAT	1.1089	0.757692	0.832399	0.899663	0.4467
17056	Galphaf	0.791046	0.849435	0.823356	0.821279	0.0088
20522	hdac4	0.826189	0.954786	0.854375	0.87845	0.0895
100002	N	0.877275	0.753964	0.787434	0.806224	0.0343
106267	Unc89	0.683004	0.733941	0.756295	0.724413	0.0061
27228	N	0.791046	0.615943	0.648253	0.685081	0.028
29412	Unc89	0.735162	0.707862	0.774923	0.739316	0.0055
67844	Vein	0.276914	0.320401	0.383736	0.327017	0.0021
28519	Tollo	0.931013	0.855205	0.973793	0.920004	0.1474
105314	wrapper	0.842043	0.808573	0.919554	0.856723	0.0488
29561	wrapper	0.817381	0.938931	0.833235	0.863183	0.0697
29742	dpr2	0.879037	0.917792	0.857898	0.884909	0.0224
29897	ihog	0.973538	0.998003	0.955664	0.975735	0.1866
30203	Mmp2	0.802223	0.884186	0.85316	0.846523	0.0234
31371	Mmp2	0.833235	0.866706	0.833235	0.844392	0.0051
61309	mmp2	0.789196	0.826189	0.709924	0.775103	0.0225
65935	mmp2	0.988256	0.879037	0.931885	0.933059	0.1678
30488	Toll7	1.26397	1.31816	1.15852	1.24688	0.0342
31874	kek2	0.553167	0.625749	0.586705	0.58854	0.0026
31986	dpr16	0.679977	0.568996	0.627129	0.625367	0.0072
31489	mmp1	0.766295	0.871991	0.785672	0.807986	0.0275
330331	Mmp1	1.39624	1.19556	1.22465	1.27215	0.0491
33409	dpr9	0.968878	0.894891	1.0094	0.957722	0.3344
28943	Rel	0.864944	0.870229	0.900176	0.87845	0.008
33661	Rel	0.762772	0.776864	0.718732	0.752789	0.005
49413	Rel	0.891368	0.940693	0.931885	0.921315	0.0353
49414	Rel	0.982971	0.898415	0.940693	0.940693	0.1357
34617	Lsd2	1.12122	1.02903	1.05611	1.06879	0.1284
110551	Pdp1	0.791046	0.666881	0.730216	0.729381	0.0171
37769	Pdp1	0.642022	0.813399	0.696686	0.717369	0.0305
42589	fipi	0.789058	0.777233	0.828645	0.798312	0.0059
42790	dpr19	0.856136	0.58485	0.642983	0.694656	0.0658
105493	fz	1.2024	1.10205	1.13343	1.14596	0.0388
43077	fz	1.21741	1.17034	1.15431	1.18069	0.0108
28914	Svil	0.910746	0.954786	0.884322	0.916618	0.0557
31579	Svil	0.907223	0.803288	0.944216	0.884909	0.1122
34016	Svil	0.847328	0.967117	0.815619	0.876688	0.1161
43583	svil	1.15032	0.944216	0.977686	1.02408	0.7424
44909	List	1.27994	1.13854	1.20641	1.2083	0.0363
45866	beat-iiia	0.975925	1.0182	0.894891	0.963006	0.4141
102887	CG30054	0.992588	1.12942	1.01712	1.04638	0.3857
4643	CG30054	1.25485	1.15852	1.30675	1.24004	0.0312
47489	Side	0.589458	0.643894	0.565535	0.599629	0.0033
47771	kek5	0.963594	0.912507	0.884322	0.920141	0.075
38227	Dip-zeta	0.887911	0.927672	0.845709	0.887097	0.0412
3669	CG13793	0.914269	0.940693	0.89313	0.916031	0.0258
50167	CG13793	0.783595	0.72026	0.685509	0.729788	0.0111
50499	CG33296	0.664376	0.671827	0.72649	0.687564	0.0039
51027	CG13784	0.988256	0.984733	1.02701	1	>0.9999
1100	dscam2	0.752767	0.792354	0.728845	0.757989	0.0058
51839	Dscam2	1.20739	1.16834	1.18838	1.18803	0.0036
57157	beat-iib	0.538045	0.50505	0.583681	0.542259	0.0025
109681	kek6	0.861421	0.871991	0.847328	0.860247	0.0026
61212	kek6	0.652967	0.598802	0.574608	0.608792	0.0035
56048	Toll6	1.05416	1.05416	1.15396	1.08743	0.1194
64968	Toll6	1.02224	1.06958	0.91906	1.00362	0.9424
66914	CG40485	1.19537	1.07816	1.13226	1.13526	0.0574
67206	kek4	1.2114	1.2485	1.18637	1.21542	0.0069
31477	Toll	0.869283	0.737667	0.797276	0.801409	0.0348
35628	Toll	1.2731	1.16308	1.21781	1.218	0.0206
76072	Muc4B	1.12322	1.08417	1.06012	1.08917	0.04
